# Parkinson’s Disease Genetic Risk Evaluation in Microglia Highlights Autophagy and Lysosomal Genes

**DOI:** 10.1101/2020.08.17.254276

**Authors:** Alix Booms, Steven E. Pierce, Gerhard A. Coetzee

**Affiliations:** Center for Neurodegenerative Science, Van Andel Institute, Grand Rapids, MI, 49503, United States of America

## Abstract

Genome-wide association studies (GWAS) have uncovered thousands of single nucleotide polymorphisms (SNPs) that are associated with Parkinson’s disease (PD) risk. The functions of most of these SNPs, including the cell type they influence, and how they affect PD etiology remain largely unknown. To identify functional SNPs, we aligned PD risk SNPs within active regulatory regions of DNA in microglia, a cell type implicated in PD development. Out of 6,749 ‘SNPs of interest’ from the most recent PD GWAS metanalysis, 73 were located in open regulatory chromatin as determined by both ATAC-seq and H3K27ac ChIP-seq. We highlight a subset of SNPs that are favorable candidates for further mechanistic studies. These SNPs are located in regulatory DNA at the *SLC50A1, SNCA, BAG3, FBXL19, SETD1A*, and *NUCKS1* loci. A network analysis of the genes with risk SNPs in their promoters, implicated substance transport, involving autophagy and lysosomal genes. Our study provides a more focused set of risk SNPs and their associated risk genes as candidates for further follow-up studies, which will help identify mechanisms in microglia that increase the risk for PD.
