## Supplemental Table 1 for "Parkinson’s Disease Genetic Risk Evaluation in Microglia Highlights Autophagy and Lysosomal Genes"

### Sheet: Sheet1
			rsID	SNP	A1	A2	freq	b	se	p	N_cases	N_controls	nearest gene	OR	annotation
chr1	155108166	155108168	rs12726330	chr1:155108167	A	G	0.0203	0.6811	0.0628	2.208e-27	33674	449056	SLC50A1	1.97605	Promoter
chr4	90750721	90750723	rs2737004	chr4:90750722	A	G	0.7238	-0.1245	0.0191	7.602e-11	33674	449056	SNCA	0.882938	Intron (uc010ikt.4/6622, intron 2 of 4)
chr10	121410916	121410918	rs144814361	chr10:121410917	T	C	0.0174	0.4411	0.068	9.065e-11	33674	449056	BAG3	1.55442	Promoter
chr16	30934074	30934076	rs3813020	chr16:30934075	A	G	0.6617	0.1171	0.0184	2.05e-10	33674	449056	FBXL19	1.12423	Promoter
chr16	30968588	30968590	rs4889599	chr16:30968589	T	C	0.6531	0.1126	0.0183	7.34e-10	33674	449056	SETD1A	1.11918	Promoter
chr4	973035	973037	rs4583705	chr4:973036	T	C	0.1193	0.1662	0.0277	1.941e-09	33674	449056	DGKQ	1.18081	3' UTR
chr1	205719531	205719533	rs823114	chr1:205719532	A	G	0.5744	0.1002	0.0171	4.348e-09	33674	449056	NUCKS1	1.10539	Promoter
chr12	40620807	40620809	rs1491942	chr12:40620808	C	G	0.7923	-0.1202	0.0208	7.477e-09	33674	449056	LRRK2	0.886743	Intron (uc001rmg.4/120892, intron 2 of 50)
chr16	30886642	30886644	rs897984	chr16:30886643	T	C	0.3677	-0.103	0.018	1.088e-08	33674	449056	BCL7C	0.902127	Promoter
chr7	23221869	23221871	rs7808488	chr7:23221870	T	C	0.6047	0.1003	0.0176	1.244e-08	33674	449056	NUPL2	1.1055	Promoter
chr8	16716925	16716927	rs7001099	chr8:16716926	T	G	0.7318	0.1041	0.0192	5.946e-08	33674	449056	FGF20	1.10971	Distal Intergenic
chr7	23338773	23338775	rs466240	chr7:23338774	T	C	0.5596	0.0958	0.0177	6.678e-08	33674	449056	MALSU1	1.10054	Promoter
chr7	23145836	23145838	rs1005786	chr7:23145837	C	G	0.4827	-0.0886	0.0172	2.592e-07	33674	449056	KLHL7	0.915212	Promoter
chr16	31044896	31044898	rs12445650	chr16:31044897	A	G	0.3487	-0.0933	0.0182	3.031e-07	33674	449056	STX4	0.91092	Promoter
chr16	31044682	31044684	rs58726213	chr16:31044683	A	G	0.6514	0.0931	0.0182	3.289e-07	33674	449056	STX4	1.09757	Promoter
chr16	31091208	31091210	rs3751855	chr16:31091209	T	C	0.6409	0.0887	0.0181	9.875e-07	33674	449056	ZNF646	1.09275	Exon (uc002eap.3/9726, exon 2 of 3)
chr5	59995741	59995743	rs1379112	chr5:59995742	A	C	0.0723	0.1517	0.0329	4.115e-06	33674	449056	DEPDC1B	1.16381	Promoter
chr16	50715184	50715186	rs2066848	chr16:50715185	A	G	0.4253	-0.0776	0.0184	2.523e-05	33674	449056	SNX20	0.925334	Promoter
chr2	102538267	102538269	rs12470621	chr2:102538268	A	C	0.5838	-0.0786	0.0188	2.862e-05	33674	449056	MAP4K4	0.92441	Distal Intergenic
chr2	102538351	102538353	rs12471529	chr2:102538352	T	C	0.5838	-0.0785	0.0188	2.928e-05	33674	449056	MAP4K5	0.924502	Distal Intergenic
chr14	75343026	75343028	rs2159905	chr14:75343027	A	G	0.8677	0.1171	0.0288	4.873e-05	33674	449056	DLST	1.12423	Distal Intergenic
chr20	5986949	5986951	rs6085343	chr20:5986950	A	G	0.1314	0.096	0.0254	0.0001556	33674	449056	CRLS1	1.10076	Promoter
chr16	50743330	50743332	rs11647841	chr16:50743331	A	G	0.3899	-0.0694	0.0184	0.0001671	33674	449056	NOD2	0.932953	Intron (uc010cbk.1/64127, intron 3 of 3)
chr3	122135254	122135256	rs55911744	chr3:122135255	T	G	0.8326	-0.0838	0.0231	0.0002907	33674	449056	WDR5B	0.919615	Promoter
chr8	22457387	22457389	rs2272718	chr8:22457388	A	G	0.3407	0.0604	0.0178	0.0006997	33674	449056	C8orf58	1.06226	Promoter
chr16	50775744	50775746	rs751919	chr16:50775745	T	G	0.5873	0.0632	0.0191	0.0009399	33674	449056	CYLD	1.06524	Promoter
chr16	28891464	28891466	rs8055138	chr16:28891465	T	C	0.3693	-0.0565	0.0175	0.00125	33674	449056	ATP2A1	0.945066	Promoter
chr16	28875121	28875123	rs7198606	chr16:28875122	T	G	0.6302	0.0559	0.0175	0.001386	33674	449056	SH2B1	1.05749	Promoter
chr16	28874546	28874548	rs62037367	chr16:28874547	C	G	0.6302	0.0557	0.0175	0.001432	33674	449056	SH2B1	1.05728	Promoter
chr1	171711151	171711153	rs12119232	chr1:171711152	A	C	0.8045	0.0668	0.0213	0.001679	33674	449056	VAMP4	1.06908	Promoter
chr8	22462373	22462375	rs3735901	chr8:22462374	T	C	0.6569	-0.0556	0.0177	0.001718	33674	449056	CCAR2	0.945917	Promoter
chr3	122283734	122283735	rs56303024	chr3:122283735	A	T	0.1742	0.0716	0.0229	0.001798	33674	449056	DTX3L	1.07423	Promoter
chr4	18024030	18024032	rs1380295	chr4:18024031	C	G	0.8616	0.0802	0.0258	0.001906	33674	449056	LCORL	1.0835	Promoter
chr16	28857644	28857646	rs7187776	chr16:28857645	A	G	0.6254	0.0534	0.0175	0.002215	33674	449056	TUFM	1.05485	Promoter
chr3	122128465	122128467	rs4306808	chr3:122128466	C	G	0.8586	-0.0761	0.0253	0.002666	33674	449056	FAM162A	0.926724	Intron (uc003eez.3/26355, intron 4 of 4)
chr3	122233646	122233648	rs28384492	chr3:122233647	T	C	0.129	0.0768	0.026	0.003118	33674	449056	KPNA1	1.07983	Promoter
chr4	18023844	18023846	rs71603398	chr4:18023845	A	G	0.1396	-0.0754	0.0256	0.003251	33674	449056	LCORL	0.927372	Promoter
chr9	33816742	33816744	rs10123545	chr9:33816743	T	C	0.1651	0.0631	0.0227	0.005517	33674	449056	UBE2R2	1.06513	Promoter
chr9	33816475	33816477	rs3814511	chr9:33816476	T	C	0.1651	0.0631	0.0227	0.00553	33674	449056	UBE2R2	1.06513	Promoter
chr3	49044766	49044768	rs6781790	chr3:49044767	T	C	0.6594	0.0486	0.0177	0.006166	33674	449056	WDR6	1.0498	Promoter
chr5	102456253	102456255	rs26523	chr5:102456254	T	C	0.2911	-0.049	0.0192	0.01058	32505	448088	PPIP5K2	0.952181	Promoter
chr16	28565666	28565668	rs7191618	chr16:28565667	C	G	0.6109	0.0418	0.018	0.02042	33674	449056	CCDC101	1.04269	Promoter
chr18	48724723	48724725	rs3819118	chr18:48724724	T	C	0.4471	0.051	0.0224	0.02289	26421	442271	MEX3C	1.05232	Promoter
chr7	66461749	66461751	rs62466591	chr7:66461750	T	C	0.0447	-0.1179	0.0554	0.03341	26421	442271	TYW1	0.888785	Promoter
chr5	133915760	133915762	rs72798695	chr5:133915761	A	G	0.0947	-0.0622	0.0299	0.0377	33674	449056	JADE2	0.939695	3' UTR
chr17	60143169	60143171	rs3826419	chr17:60143170	C	G	0.8359	-0.0494	0.0245	0.0439	33674	449056	MED13	0.9518	Promoter
chr17	60143205	60143207	rs3809753	chr17:60143206	T	C	0.164	0.0493	0.0245	0.04454	33674	449056	MED13	1.05054	Promoter
chr10	104005409	104005411	rs2296887	chr10:104005410	T	C	0.8553	-0.0479	0.0239	0.04462	33674	449056	GBF1	0.953229	Promoter
chr3	160939140	160939142	rs28384382	chr3:160939141	T	C	0.2999	0.0363	0.0184	0.04841	33674	449056	NMD3	1.03697	Promoter
chr7	66282414	66282416	rs12531377	chr7:66282415	A	G	0.0459	-0.1073	0.0549	0.05063	26421	442271	TMEM248	0.898256	Intron (uc003tvj.1/729156, intron 9 of 10)
chr7	66120270	66120272	rs62466084	chr7:66120271	A	T	0.9539	0.1072	0.0549	0.05089	26421	442271	KCTD7	1.11316	Intron (uc003tvf.3/27342, intron 3 of 12)
chr7	66147588	66147590	rs4717309	chr7:66147589	T	C	0.954	0.1072	0.0549	0.05093	26421	442271	RABGEF1	1.11316	Promoter
chr7	66119816	66119818	rs4078168	chr7:66119817	C	G	0.9539	0.1071	0.0549	0.0512	26421	442271	KCTD7	1.11305	Intron (uc003tvf.3/27342, intron 3 of 12)
chr7	66206116	66206118	rs2279935	chr7:66206117	C	G	0.954	0.107	0.0549	0.05135	26421	442271	RABGEF1	1.11293	Intron (uc003tvf.3/27342, intron 3 of 12)
chr7	66205935	66205937	rs2279934	chr7:66205936	C	G	0.954	0.1068	0.0549	0.05171	26421	442271	RABGEF1	1.11271	Promoter
chr14	75179733	75179735	rs2270425	chr14:75179734	C	G	0.7829	0.0436	0.0247	0.07723	32505	448088	AREL1	1.04456	Promoter
chr1	205718857	205718859	rs7536483	chr1:205718858	A	T	0.5678	-0.0301	0.0171	0.07805	33674	449056	NUCKS1	0.970348	Promoter
chr6	30181319	30181321	rs17194607	chr6:30181320	A	T	0.7947	0.0367	0.0223	0.1001	33674	449056	TRIM26	1.03738	Promoter
chr6	28104633	28104635	rs9380057	chr6:28104634	T	G	0.2225	0.0335	0.021	0.1114	33674	449056	ZKSCAN8	1.03407	Promoter
chr6	28105195	28105197	rs1947862	chr6:28105196	T	C	0.2225	0.0332	0.0211	0.1143	33674	449056	ZKSCAN8	1.03376	Promoter
chr7	65215636	65215638	rs79920030	chr7:65215637	T	G	0.9532	0.092	0.0583	0.1145	25252	441303	LOC441242	1.09636	Promoter
chr7	65447241	65447243	rs2279904	chr7:65447242	A	C	0.0465	-0.0847	0.0541	0.1175	26421	442271	GUSB	0.918788	Promoter
chr1	226905239	226905241		chr1:226905240	C	G	0.391	-0.0267	0.0173	0.1222	33674	449056	ITPKB	0.973653	Intron (uc010pvo.2/3707, intron 2 of 7)
chr6	28048534	28048536	rs9380049	chr6:28048535	A	G	0.7774	-0.0323	0.0211	0.1256	33674	449056	ZNF165	0.968216	Promoter
chr6	28092306	28092308	rs17711801	chr6:28092307	C	G	0.7776	-0.032	0.0211	0.1285	33674	449056	ZSCAN16	0.968507	Promoter
chr6	28072601	28072603	rs2281588	chr6:28072602	A	G	0.2225	0.032	0.0211	0.1286	33674	449056	ZSCAN16	1.03252	Intron (uc010jqw.2/100129195, intron 1 of 1)
chr6	28048537	28048539	rs9380050	chr6:28048538	A	G	0.7783	-0.0307	0.0211	0.1472	33674	449056	ZNF165	0.969766	Promoter
chr3	49208864	49208866	rs4955420	chr3:49208865	T	C	0.3388	-0.0205	0.0178	0.2509	33674	449056	KLHDC8B	0.979709	Promoter
chr3	49275963	49275965	rs11920267	chr3:49275964	A	G	0.6257	0.0192	0.0175	0.2733	33674	449056	CCDC36	1.01939	Intron (uc003cwk.2/339834, intron 5 of 9)
chr3	160823158	160823160	rs13060601	chr3:160823159	A	G	0.2924	0.0199	0.0183	0.276	33674	449056	B3GALNT1	1.0201	Promoter
chr10	104192566	104192568	rs9665587	chr10:104192567	A	C	0.2295	0.0173	0.0207	0.405	33674	449056	CUEDC2	1.01745	Promoter
chr14	88512370	88512372	rs4243680	chr14:88512371	C	G	0.4694	-0.0146	0.0176	0.4055	33674	449056	GPR65	0.985506	Intron (uc001xvw.3/283587, intron 2 of 3)
chr6	27720248	27720250	rs57252182	chr6:27720249	A	C	0.3204	0.0091	0.0188	0.6284	33674	449056	HIST1H2BL	1.00914	Distal Intergenic
